# Grazing and mowing enhance aquatic macroinvertebrate diversity of small artificial ponds in eutrophic landscape

**DOI:** 10.64898/2026.03.24.713891

**Authors:** Jana Petruželová, Jan Petružela, Alexandra Černá, Marie Kotasová Adámková

## Abstract

Artificial pond construction is widely used in wetland restoration, yet biodiversity outcomes depend strongly on design and subsequent management. We tested how different regimes (grazing, mowing, and no management) influence habitat structure, water conditions, and aquatic macroinvertebrate diversity in newly excavated experimental ponds within an eutrophic wetland in South Moravia (Czechia). Across four focal groups (Mollusca, Odonata, Coleoptera, Heteroptera), we observed rapid colonisation of the newly built ponds. Species richness and densities rose during early development, dropped after drying events, and then partially recovered, indicating repeated “resetting” of communities under fluctuating hydrology. Periodic drying also prevented fish stock establishment. Management significantly affected species composition and both grazed and mowed ponds displayed higher densities (abundances) than controls, but differed only slightly in terms of species richness. The grazed ponds were characterised by high sunlight exposure, reduced reed dominance, and trampling-generated high littoral heterogeneity. These ponds showed highest numbers of taxa adapted to shallow and warm waterbodies, muddy substrate, semiaquatic microhabitats, or newly emerged and disturbed habitats. The mowed ponds promoted dense submergent vegetation, supporting Odonata representation and other taxa requiring aquatic vegetation. The control ponds remained highly shaded by high-grown reed, organic-matter rich, hosting a set of taxa tolerant of low-light, low-oxygen conditions. At the wetland scale, multiple small ponds increased overall diversity through high between-pond heterogeneity. Our results highlight that pond construction alone is insufficient for wetland restoration: follow-up long-term management regimes, especially extensive grazing, can rapidly generate structural heterogeneity and sustain diverse aquatic invertebrate assemblages in eutrophic wetlands.
