## Supplementary Table S1 for "Grazing and mowing enhance aquatic macroinvertebrate diversity of small artificial ponds in eutrophic landscape"

### Sheet: List1
Table S1. List of macroinvertebrate taxa found in the studied ponds in individual years (June and September data are merged). Numbers represent frequencies of occurrence in sampling (total number of samplings in each year and pond type is stated in brackets under the year of sampling). C - control ponds, M - mowed ponds, G - grazed ponds.
		Old pond					Experimental ponds
							C	M	G	C	M	G	C	M	G	C	M	G	C	M	G
		2020	2021	2022	2023	2024	2020	2020	2020	2021	2021	2021	2022	2022	2022	2023	2023	2023	2024	2024	2024
	Taxon	(2)	(2)	(2)	(2)	(1)	(3)	(3)	(3)	(6)	(6)	(6)	(6)	(6)	(6)	(6)	(6)	(6)	(3)	(3)	(3)
Mollusca	Aplexa hypnorum	1	2	1	2					3	4	2	5	1	2	3
	Physa acuta	2	2	2	2	1				5	5	5	5	4	5	5	6	6	3	3	3
	Gyraulus crista	2	2	1	1	1					2	1	1	4		1	3			2
	Anisus leucostoma	2	1									1		3
	Radix labiata	2	1	1	1							4		2	5			4	1		2
	Radix balthica			1
	Lymnaea stagnalis	2	1	1		1					1	1	1	4	2		2	4		2
	Galba truncatula	2	2		1					1	2	3		3	4		3	1		1	2
	Bithynia tentaculata												1	2	1
	Pisidium casertanum													1
Odonata	Ischnura cf. pumilio	2	1	1						1	3	3	1	2	2			4
	Ischnura cf. elegans	1	1	1	2	1									1
	Coenagrion scitulum	2	2	1										2
	Coenagrion puella/pulchellum		1	1							3	3	1	2		1	1
	Erythromma viridulum	1	2	1	1	1
	Sympetrum striolatum	1	1	1		1					1			3	2	1	3	2	1	3	2
	Sympetrum sanguineum	1		1	1						2	2	2	3	2		3		3	2	1
	Sympetrum vulgatum																	1
	Crocothemis erythraea	1		1	1						1			1
	Libellula depresa										3	1		2	1			1
	Orthetrum albistylum											2			1
	Orthetrum cancellatum																1	1
	Aeschna affinis	1											1	3	2		1	1		1
	Anax imperator										2	1
Heteroptera	Callicorixa praeusta		1	1	1				1	1								1	1
	Corixa punctata		1	2	1	1	1		2	1	2		1		1
	Cymatia coleoptrata		2	2	2	1				1	2		2	1		2	2
	Hesperocorixa linnaei		2	2	1					2	3		3	2	2	2	2	1	2
	Paracorixa concinna												1
	Sigara cf. falleni														1
	Sigara lateralis		1	2	2		3	3	2	1	3	2	1	1	1	1	2	4
	Sigara nigrolineata						1	1	2						2	1	1	4
	Sigara striata		1		1	1				1	2	1	1		2			1	1
	Corixidae lv.	2	2	2	2	1				4	5	5	2	3	2	3	2	4	3		1
	Gerris argentatus	1								1	1			1
	Gerris asper													1					1
	Gerris lacustris											1
	Gerris odontogaster					1					1
	Gerris thoracicus										1							1
	Gerridae lv.	1	1			1				3	4	3		3	1	1	1	1
	Microvelia buenoi	1			1								1	1
	Microvelia reticulata	2	2							2	3		1	2
	Ilyocoris cimicoides	2	2	2	2	1				1	4		1	3		1	2	1		2	1
	Nepa cinerea		2		1								1		1			1
	Ranatra linearis	1	1	1		1					1			1
	Notonecta glauca		2				1		1	3	2	4	2	1		2	1	1
	Notonecta viridis			1	1				1	2	3	2		1		2		2
	Notonecta sp. lv.	2	1	1	1	1				3	3	1	2	3	1	2	2	2	3	2	1
	Plea cryptica	2	2	2	2	1			1	4	5	2	3	2	1	3	5	3	2	2	1
Coleoptera	Acilius sulcatus									1			2
	Acilius sp. Lv.	1	1										2			1
	Agabus bipustulatus	1					3		2	1	2	4	1		3	1	4	5	2	3	2
	Agabus cf. labiatus										1
	Agabus undulatus	1												1
	Agabus sp. lv.		1							3	2	2		2	1	1	1	2	1
	Anacaena limbata	1	1	1	1		3		2	1	3	2	1		1	3	2	3			1
	Anacaena sp. lv.		1																		1
	Berosus frontifoveatus							1	2
	Berosus signaticollis	1										2								1
	Bidessus nasutus										1
	Colymbetes fuscus	1	1	1							2		2	3	2		2	2	2	3	1
	Colymbetes sp. lv.												1					1
	Contacyphon sp. lv.	2	2		2	1	1			6	2						1			1
	Copelatus haemorrhoidalis													1	1		1	1			1
	Copelatus haemorrhoidalis lv.																2	1
	Cybister lateralimarginalis	1	1	1	1					1	1
	Cybister lateralimarginalis lv.	1			1	1
	Cymbiodyta marginella	1	1	1			2	1		2		1			1		1	1
	Cymbiodyta marginella lv.													1
	Dytiscus dimidiatus	1														1
	Dytiscus marginalis														1
	Dytiscus sp. lv.	1	1											2		2		1
	Enochrus bicolor	1													1		1
	Enochrus melanocephalus													1				1
	Enochrus quadripunctatus		1									1						1		1	2
	Enochrus testaceus	1	1		1				1		1										1
	Enochrus sp. lv.	2	1			1					2		1	1	2		1	2
	Graphoderus austriacus	1	1							2	1	1		1	2			1
	Graphoderus cinereus	1	1	1	1		1			2	2	1	1	1	1	1	1
	Graphoderus zonatus													1
	Graphoderus sp. lv.	1	1	1		1							1				1	1
	Graptodytes sp. lv.	1
	Haliplus fluviatilis		2	1					1	2	1	1			2				1
	Haliplus immaculatus	2	1	2	1								2	2		1	3	1	1	2
	Haliplus laminatus													1				1
	Haliplus lineatocollis																1
	Haliplus lineolatus																		1
	Haliplus ruficollis										2	2				2	2
	Haliplus sp. lv.	2	1								2	2			1
	Helochares lividus			1	1																1
	Helochares obscurus	1	1		1	1									1		2				1
	Helochares sp. lv.	1		1																	2
	Helophorus cf. granularis											1
	Helophorus gr. minutus				1	1							1	1	4		2	2	1		3
	Hydaticus seminiger	1	1										1	1	1
	Hydaticus sp. lv.	1
	Hydrobius fuscipes	2																			1
	Hydrobius/Limnoxenus sp. lv.	1				1				2							1			1
	Hydroglyphus geminus	2	2	2	1	1	1		2		4	4	1	4	6	1	2	2			1
	Hydrochara caraboides	2	1									1	2	2	2			1
	Hydrochara flavipes	1												1	1
	Hydrochara sp. lv.											1					1
	Hydrochus megaphallus			1									1				1			1
	Hydrophilidae gen. sp. lv.		1							4	4	5			1
	Hydrophilus piceus		1
	Hydrophilus sp. lv.	1		1
	Hydroporus angustatus		2	2		1	1	2	1	2	2	1	1	4	2		2			1
	Hydroporus palustris																		1
	Hydroporus planus	1			1						3	1	2	4	3	1	1	3		2	2
	Hydroporus striola									1		1
	Hydroporinae lv.	1	2	1		1				5	6	6	2	3	3	1	2	5		1
	Hydrovatus cuspidatus	1	1	1	1					2	1	1	1				1	2
	Hygrotus decoratus		2						2	1	1	2	1	3			1
	Hygrotus impressopunctatus	2	2	1	1	1		1	1	2		5	2	5	6	1	2	3		3	3
	Hygrotus inaequalis	2	2	2	1	1	2	2	2	3	6	5	4	4	6	3	3	4	2	2
	Hygrotus parallelogrammus	1											1	1	1		2	1
	Hygrotus versicolor															1
	Hyphydrus ovatus			1									1			1			1
	Hyphydrus sp. lv.	1		1	1	1							1	1			2		2
	Ilybius fenestratus	1
	Ilybius fuliginosus					1											1
	Ilybius quadriguttatus		1				1				3	2	2					2	1	2
	Ilybius subaeneus	1
	Ilybius sp. lv.																1	1	1
	Laccobius bipunctatus															1					1
	Laccobius minutus																				1
	Laccophilus hyalinus	1
	Laccophilus minutus	1	1	1	1						3	2			1		1	1
	Laccophilus poecilus	1			1	1				1	2	1	1			1
	Laccophilus sp. lv.				2	1									1		1	1			1
	Limnebius papposus											1			1		1				1
	Limnoxenus niger																1
	Noterus clavicornis	1	1	1	2					2	3							1
	Noterus crassicornis	1	2	1	1	1				1	1			1						1
	Noterus sp. lv.	1				1
	Ochthebius bernhardi			1								1	1		2		1	2			2
	Ochthebius minimus					1									1			2			3
	Peltodytes caesus	1	1								1							2	1
	Peltodytes caesus lv.	1																2
	Rhantus frontalis		2	2		1	3	1	1		3		2	2	1	1			3	1	1
	Rhantus grapii													1						1
	Rhantus suturalis	2	2	1		1	3	3	2	3	4	4	4	2	4	2	3	4			1
	Rhantus sp. lv.	1	2							4	3	3	2	3	1		1
	Scirtes sp. lv.					1
	Spercheus emarginatus lv.	1
